# Effectiveness of surface-based North Atlantic right whale detection methods for vessel strike mitigation

**DOI:** 10.1101/2021.08.27.457997

**Authors:** Loïcka M.R. Baille, Daniel P. Zitterbart

## Abstract

Increasing commercial and recreational use of the world’s ocean leads to growing concerns on vessel and marine mammal encounters. For endangered species, like the North Atlantic right whale (NARW), vessel strikes can be responsible for the majority of the recorded deaths. Reducing the number of vessel strikes is key to improve North Atlantic right whale protection and a number of mitigation methods have been proposed and implemented. In this manuscript, we developed an agent-based model to assess the effectiveness of surface-based whale detection methods for vessel strike mitigation. We find that the effectiveness of such systems varies highly depending on the vessel’s speed and maneuverability. We also find that if vessel-based whale detection systems are used in conjunction with other mitigation measures such as general speed restrictions, they can be very effective and could lead to a significant decrease in vessel strikes when deployed at a large-scale.
