## Supplementary material for "Effectiveness of surface-based North Atlantic right whale detection methods for vessel strike mitigation": Case parameters

### Sheet: supplementary_material
Case Description	Case #	epoch number	run time (s)	grid width (m)	ship height (m)	ship number	ship speeds (m/s)	ship heading (deg)	angle of detection (deg)	data detection function	ship reaction time #1 (s)	ship reaction time #2 (s)	ship reaction time #3 (s)	whale number	mean whale velocity (m/s)	std whale velocity (m/s)	Interval btw blows (s)	All whales blow	All whales surface	All whales subsurface	All whales deep	dive profile mode	plot probabilities	plot world	ETA display	Keep?
SC_Allblowing	case1	50	3600	4000	15003000	3	1,2,3,4,5,6,7,8, 9,10,11,12,13,14,15	90	20	0	60	300	600	100	0	0	60	1	0	0	0	mixed	1	1	1
SC_Allsurf	case2	50	3600	4000	15003000	3	1,2,3,4,5,6,7,8, 9,10,11,12,13,14,15	90	20	0	60	300	600	100	0	0	60	0	1	0	0	mixed	1	1	1
SC_Allsub	case3	50	3600	4000	15003000	3	1,2,3,4,5,6,7,8, 9,10,11,12,13,14,15	90	20	0	60	300	600	100	0	0	60	0	0	1	0	mixed	1	1	1
SC_Alldeep	case4	50	3600	4000	15003000	3	1,2,3,4,5,6,7,8, 9,10,11,12,13,14,15	90	20	0	60	300	600	100	0	0	60	0	0	0	1	mixed	1	1	1
WhaleSpeed_0	case5	50	3600	4000	500,1000,1500,2000,3000	3	1,2,3,4,5,6,7,8, 9,10,11,12,13,14,15	90	20	1	60	300	600	100	0	0	60	0	0	0	0	mixed	1	1	1	K
WhaleSpeed_1	case6	50	3600	4000	500,1000,1500,2000,3000	3	1,2,3,4,5,6,7,8, 9,10,11,12,13,14,15	90	20	1	60	300	600	100	1	0.2	60	0	0	0	0	mixed	1	1	1	K
WhaleSpeed_2	case7	50	3600	4000	500,1000,1500,2000,3000	3	1,2,3,4,5,6,7,8, 9,10,11,12,13,14,15	90	20	1	60	300	600	100	2	0.2	60	0	0	0	0	mixed	1	1	1	K
WhaleSpeed_3	case8	50	3600	4000	500,1000,1500,2000,3000	3	1,2,3,4,5,6,7,8, 9,10,11,12,13,14,15	90	20	1	60	300	600	100	3	0.2	60	0	0	0	0	mixed	1	1	1	K
IBI_30_DDF_mixed	case9	50	3600	4000	500,1000,1500,2000,3000	3	1,2,3,4,5,6,7,8, 9,10,11,12,13,14,15	90	20	0	60	300	600	100	1	0.2	30	0	0	0	0	mixed	1	1	1	K
IBI_60_DDF_mixed	case10	50	3600	4000	500,1000,1500,2000,3000	3	1,2,3,4,5,6,7,8, 9,10,11,12,13,14,15	90	20	0	60	300	600	100	1	0.2	60	0	0	0	0	mixed	1	1	1	K
IBI_120_DDF_mixed	case11	50	3600	4000	500,1000,1500,2000,3000	3	1,2,3,4,5,6,7,8, 9,10,11,12,13,14,15	90	20	0	60	300	600	100	1	0.2	120	0	0	0	0	mixed	1	1	1	K
IBI_300_DDF_mixed	case12	50	3600	4000	500,1000,1500,2000,3000	3	1,2,3,4,5,6,7,8, 9,10,11,12,13,14,15	90	20	0	60	300	600	100	1	0.2	300	0	0	0	0	mixed	1	1	1	K
IBI_30_DDF_mixed	case13	50	3600	4000	500,1000,1500,2000,3000	3	1,2,3,4,5,6,7,8, 9,10,11,12,13,14,15	90	20	1	60	300	600	100	1	0.2	30	0	0	0	0	mixed	1	1	1	K
IBI_60_DDF_mixed	case14	50	3600	4000	500,1000,1500,2000,3000	3	1,2,3,4,5,6,7,8, 9,10,11,12,13,14,15	90	20	1	60	300	600	100	1	0.2	60	0	0	0	0	mixed	1	1	1	K
IBI_120_DDF_mixed	case15	50	3600	4000	500,1000,1500,2000,3000	3	1,2,3,4,5,6,7,8, 9,10,11,12,13,14,15	90	20	1	60	300	600	100	1	0.2	120	0	0	0	0	mixed	1	1	1	K
IBI_300_DDF_mixed	case16	50	3600	4000	500,1000,1500,2000,3000	3	1,2,3,4,5,6,7,8, 9,10,11,12,13,14,15	90	20	1	60	300	600	100	1	0.2	300	0	0	0	0	mixed	1	1	1	K
IBI_30_DDF_shallow	case17	50	3600	4000	500,1000,1500,2000,3000	3	1,2,3,4,5,6,7,8, 9,10,11,12,13,14,15	90	20	0	60	300	600	100	1	0.2	30	0	0	0	0	shallow	1	1	1	K
IBI_60_DDF_shallow	case18	50	3600	4000	500,1000,1500,2000,3000	3	1,2,3,4,5,6,7,8, 9,10,11,12,13,14,15	90	20	0	60	300	600	100	1	0.2	60	0	0	0	0	shallow	1	1	1	K
IBI_120_DDF_shallow	case19	50	3600	4000	500,1000,1500,2000,3000	3	1,2,3,4,5,6,7,8, 9,10,11,12,13,14,15	90	20	0	60	300	600	100	1	0.2	120	0	0	0	0	shallow	1	1	1	K
IBI_300_DDF_shallow	case20	50	3600	4000	500,1000,1500,2000,3000	3	1,2,3,4,5,6,7,8, 9,10,11,12,13,14,15	90	20	0	60	300	600	100	1	0.2	300	0	0	0	0	shallow	1	1	1	K
IBI_30_DDF_shallow	case21	50	3600	4000	500,1000,1500,2000,3000	3	1,2,3,4,5,6,7,8, 9,10,11,12,13,14,15	90	20	1	60	300	600	100	1	0.2	30	0	0	0	0	shallow	1	1	1	K
IBI_60_DDF_shallow	case22	50	3600	4000	500,1000,1500,2000,3000	3	1,2,3,4,5,6,7,8, 9,10,11,12,13,14,15	90	20	1	60	300	600	100	1	0.2	60	0	0	0	0	shallow	1	1	1	K
IBI_120_DDF_shallow	case23	50	3600	4000	500,1000,1500,2000,3000	3	1,2,3,4,5,6,7,8, 9,10,11,12,13,14,15	90	20	1	60	300	600	100	1	0.2	120	0	0	0	0	shallow	1	1	1	K
IBI_300_DDF_shallow	case24	50	3600	4000	500,1000,1500,2000,3000	3	1,2,3,4,5,6,7,8, 9,10,11,12,13,14,15	90	20	1	60	300	600	100	1	0.2	300	0	0	0	0	shallow	1	1	1	K
IBI_30_DDF_deep	case25	50	3600	4000	500,1000,1500,2000,3000	3	1,2,3,4,5,6,7,8, 9,10,11,12,13,14,15	90	20	0	60	300	600	100	1	0.2	30	0	0	0	0	deep	1	1	1	K
IBI_60_DDF_deep	case26	50	3600	4000	500,1000,1500,2000,3000	3	1,2,3,4,5,6,7,8, 9,10,11,12,13,14,15	90	20	0	60	300	600	100	1	0.2	60	0	0	0	0	deep	1	1	1	K
IBI_120_DDF_deep	case27	50	3600	4000	500,1000,1500,2000,3000	3	1,2,3,4,5,6,7,8, 9,10,11,12,13,14,15	90	20	0	60	300	600	100	1	0.2	120	0	0	0	0	deep	1	1	1	K
IBI_300_DDF_deep	case28	50	3600	4000	500,1000,1500,2000,3000	3	1,2,3,4,5,6,7,8, 9,10,11,12,13,14,15	90	20	0	60	300	600	100	1	0.2	300	0	0	0	0	deep	1	1	1	K
IBI_30_DDF_deep	case29	50	3600	4000	500,1000,1500,2000,3000	3	1,2,3,4,5,6,7,8, 9,10,11,12,13,14,15	90	20	1	60	300	600	100	1	0.2	30	0	0	0	0	deep	1	1	1	K
IBI_60_DDF_deep	case30	50	3600	4000	500,1000,1500,2000,3000	3	1,2,3,4,5,6,7,8, 9,10,11,12,13,14,15	90	20	1	60	300	600	100	1	0.2	60	0	0	0	0	deep	1	1	1	K
IBI_120_DDF_deep	case31	50	3600	4000	500,1000,1500,2000,3000	3	1,2,3,4,5,6,7,8, 9,10,11,12,13,14,15	90	20	1	60	300	600	100	1	0.2	120	0	0	0	0	deep	1	1	1	K
IBI_300_DDF_deep	case32	50	3600	4000	500,1000,1500,2000,3000	3	1,2,3,4,5,6,7,8, 9,10,11,12,13,14,15	90	20	1	60	300	600	100	1	0.2	300	0	0	0	0	deep	1	1	1	K
